# Modular innate recognition in conventional T cells through FcRγ reconstitution

**DOI:** 10.64898/2026.11.20.768012

**Authors:** Caitlin Halligan, Suwen Li, Yee Nip, Jigar Patel, Jun Chan, Kevin Chen, William Harvey, Kristy Dai, Olivia Zhou, Joshua Hockman, Josephine C. K. Wong, Nikhil Sarvaiya, Vivek Chotai, Sanaz Memarzadeh, Caspian Oliai, Amélie Montel-Hagen, Sunmin Park, Jocelyn T. Kim, Christopher S. Seet

**Affiliations:** Department of Medicine, Division of Hematology-Oncology, David Geffen School of Medicine at UCLA, Los Angeles, California, USA; Department of Medicine, Division of Infectious Diseases, David Geffen School of Medicine at UCLA, Los Angeles, California, USA; Department of Obstetrics and Gynecology, David Geffen School of Medicine at UCLA, Los Angeles, California, USA; VA Greater Los Angeles Healthcare System, Los Angeles, CA, 90073, USA; Department of Molecular and Medical Pharmacology, David Geffen School of Medicine at UCLA, Los Angeles, California, USA; Jonsson Comprehensive Cancer Center, David Geffen School of Medicine at UCLA, Los Angeles, California, USA; Broad Stem Cell Research Center, David Geffen School of Medicine at UCLA, Los Angeles, California, USA; Molecular Biology Institute, University of California Los Angeles, California, USA

**Author notes:** Department of Hematology & Hematopoietic Cell Transplantation, City of Hope, Duarte, California, USA. These authors contributed equally to this work (Caitlin Halligan, Suwen Li).

## Abstract

Engineered T cells can elicit durable tumor responses but largely rely on TCRs or CARs for target recognition. Here we show that FcRγ, an innate signaling adaptor not expressed by conventional T cells, enables full-length innate receptor function in adult human αβ T cells. FcRγ reconstitution enabled endogenous NKp30 surface expression and cytotoxicity without inducing an innate-like state. Stable co-expression of NKp30 and FcRγ maintained receptor expression after activation withdrawal, supported sustained tumor killing, delayed leukemia progression in mice, and enabled cytotoxicity against primary myeloid leukemia. FcRγ also supported functional import of receptors spanning natural cytotoxicity, Fc receptor, and C-type lectin families, extending conventional T cell responses to tumor ligands, antibody-coated targets, IgE receptor engagement, and microbial patterns. These findings establish a shared-adaptor strategy for expanding innate recognition in engineered T cells while preserving the identity and functional properties of the widely adopted conventional T cell platform.
