## Supplementary Data 1 for "Modular innate recognition in conventional T cells through FcRγ reconstitution"

### Sheet: Parental Cell Lines
Cell Line	RRID	Disease origin	Source	Original source	Culture medium
8E5	CVCL_3484	HIV-1 infected T-cell line (CEM derivative)	Jocelyn Kim, UCLA	NIH AIDS Reagent Program (ARP-95)	RPMI + 10% FBS
A-549	CVCL_0023	Lung adenocarcinoma	Steven Dubinett, UCLA	ATCC	F-12K + 10% FBS
CCRF-CEM	CVCL_0207	T-cell acute lymphoblastic leukemia	Jocelyn Kim, UCLA	ATCC	RPMI + 10% FBS
DMS-79	CVCL_1178	Small cell lung carcinoma	Owen Witte, UCLA	ATCC	RPMI + 10% FBS
HeLa	CVCL_0030	Cervical adenocarcinoma	Sanaz Memarzadeh, UCLA	ATCC	DMEM + 10% FBS
HL-60	CVCL_0002	Acute myeloid leukemia	ATCC	ATCC	IMDM + 20% FBS
HT-29	CVCL_0320	Colorectal adenocarcinoma	Gay Crooks, UCLA	Unknown	DMEM + 10% FBS
Jurkat	CVCL_0065	T-cell acute lymphoblastic leukemia	ATCC	ATCC	RPMI + 10% FBS
K562	CVCL_0004	Chronic myelogenous leukemia (blast crisis)	ATCC	ATCC	RPMI + 10% FBS
LNCaP	CVCL_0395	Prostate carcinoma (lymph node metastasis)	Owen Witte, UCLA	ATCC	RPMI + 10% FBS
M202	CVCL_D746	Melanoma	Cristina Puig-Saus, UCLA	Antoni Ribas, UCLA	RPMI + 10% FBS
MCF-7	CVCL_0031	Breast adenocarcinoma	Sanaz Memarzadeh, UCLA	ATCC	DMEM + 10% FBS
NALM-6	CVCL_0092	B-cell acute lymphoblastic leukemia	Gay Crooks, UCLA	Unknown	RPMI + 10% FBS
NCI-H82	CVCL_1591	Small cell lung carcinoma	Owen Witte, UCLA	ATCC	RPMI + 10% FBS
OVCAR-3	CVCL_0465	Ovarian carcinoma	Sanaz Memarzadeh, UCLA	ATCC	RPMI + 20% FBS
OVCAR-8	CVCL_1629	Ovarian adenocarcinoma	Sanaz Memarzadeh, UCLA	NCI Division of Cancer Treatment and Diagnosis (DCTD) Tumor Repository	RPMI + 10% FBS
PC-3	CVCL_0035	Prostate adenocarcinoma (bone metastasis)	Owen Witte, UCLA	ATCC	F-12K + 10% FBS
Raji	CVCL_0511	Burkitt lymphoma	ATCC	ATCC	RPMI + 10% FBS
Ramos	CVCL_0597	Burkitt lymphoma	Caroline Kuo, UCLA	ATCC	RPMI + 10% FBS
RPMI-8226	CVCL_0014	Multiple myeloma	Joshua Sasine, UCLA	ATCC	RPMI + 10% FBS
SK-OV-3	CVCL_0532	Ovarian adenocarcinoma	Sanaz Memarzadeh, UCLA	ATCC	RPMI + 10% FBS
SNU-1	CVCL_0099	Gastric carcinoma	Owen Witte, UCLA	ATCC	RPMI + 10% FBS
THP-1	CVCL_0006	Acute monocytic leukemia	Crooks Lab, UCLA	Unknown	RPMI + 10% FBS
U-87MG	CVCL_0022	Glioblastoma (ATCC U-87MG lineage)	Anthony Wang, UCLA	ATCC	IMDM + 20% FBS
U-251MG	CVCL_0021	Glioblastoma	Anthony Wang, UCLA	ATCC	RPMI + 10% FBS
U266	CVCL_0566	Multiple myeloma	Joshua Sasine, UCLA	ATCC	RPMI + 20% FBS

### Sheet: Modified Cell Lines
Cell Line	Disease origin	Source	Modification	Culture medium
K562-B7H6	Chronic myelogenous leukemia (blast crisis)	This study	Lentiviral overexpression of B7-H6	RPMI + 10% FBS
K562-B7H6KO	Chronic myelogenous leukemia (blast crisis)	This study	CRISPR/Cas9 knockout of B7-H6	RPMI + 10% FBS
K562-B7H6KO-ectoCRT	Chronic myelogenous leukemia (blast crisis)	This study	CRISPR/Cas9 knockout of B7-H6 and lentiviral expression of ectoCRT (GPI-linked calreticulin)	RPMI + 10% FBS
K562-ESO SCT	Chronic myelogenous leukemia (blast crisis)	This study	Lentiviral overexpression of HLA-A*02:01/NY-ESO-1(157-165) SLLMWITQC single chain trimer	RPMI + 10% FBS
K562-MART1 SCT	Chronic myelogenous leukemia (blast crisis)	This study	Lentiviral overexpression of HLA-A*02:01/MART1(26-35) ELAGIGILTV single chain trimer	RPMI + 10% FBS
K562-mbIL21/4-1BBL	Chronic myelogenous leukemia (blast crisis)	This study	Lentiviral overexpression of membrane-bound IL21 and CD137L	RPMI + 10% FBS
M202-B7H6	Melanoma	This study	Lentiviral overexpression of B7-H6	RPMI + 10% FBS
HL60-Luc-GFP	Acute myeloid leukemia	This study	Lentiviral overexpression of firefly luciferase and IRES-linked eGFP	RPMI + 10% FBS
NALM6-Luc-GFP	B-cell acute lymphoblastic leukemia	This study	Lentiviral overexpression of firefly luciferase and IRES-linked eGFP	RPMI + 10% FBS
CHEDAR	HEK293 derivative	Donald Kohn, UCLA	CRISPR/Cas9 knockout of OAS1, LDLR, and PKR (Han et al. Ref. 50)	DMEM + 10% FBS

### Sheet: Lentiviral Plasmids
Plasmid name	Backbone	Promoter	Insert	Marker/reporter	Plasmid origin	Insert sequence origin
[CS2515] pCCLC-MND-NGFR	pCCL-c	MNDU3	NGFR	NA	This study
[CS1071] pCCLc-MNDU3-B7H6-WPRE	pCCL-c	MNDU3	B7H6	NA	This study	NCR3LG1, GenBank NM_001202439.3
[CS2586] pCCLc-MNDU3-CALR-GPI-WPRE	pCCL-c	MNDU3	GPI-calreticulin fusion protein	NA	This study	GPI signal sequence from pRetroX-mCRT-GPI-IRES-DsRed fused in frame to the 3’ end of calreticulin CDS (CALR, GenBank NM_004343.4)
[CS2529] pCCLc-MNDU3-FCER1G-LNGFR-WPRE	pCCL-c	MNDU3	FCER1G	NGFR	This study	FCER1G, GenBank NM_004106.2
[CS2549] NK23 pCCLc-MNDU3-NKP30-P2A-FCER1G-T2A-LNGFR	pCCL-c	MNDU3	NKp30 + FCER1G	NGFR	This study	NCR3, GenBank NM_147130.3
[CS2551] pCCLc-MNDU3-NKP46A-T2A-LNGFR	pCCL-c	MNDU3	NKp46	NGFR	This study	NCR1, GenBank NM_004829
[CS2542] NK15 pCCLc-MNDU3-NKP46A-P2A-FCER1G-T2A-LNGFR	pCCL-c	MNDU3	NKp46 + FCER1G	NGFR	This study	NCR1, GenBank NM_004829; FCER1G, GenBank NM_004106.2
[CS2530] YN1_pCCLc-MNDU-hCD16A-T2A-NGFR	pCCL-c	MNDU3	CD16A (high affinity 158V variant)	NGFR	This study	FCGR3A from UniProt P08637 with addition of 158V mutation and codon optimization
[CS2531] YN2_pCCLc-MNDU-hCD16A-P2A-FCER1G-T2A-NGFR	pCCL-c	MNDU3	CD16A (high affinity 158V variant) + FCER1G	NGFR	This study	FCGR3A from UniProt P08637 with addition of 158V mutation and codon optimization; FCER1G, GenBank NM_004106.2
[CS2633] pCCLc-MND-FCER1A-T2A-NGFR	pCCL-c	MNDU3	FCER1A	NGFR	This study	FCER1A, GenBank NM_001387280.1
[CS2634] pCCLc-MND-FCER1A-P2A-FCER1G-T2A-NGFR	pCCL-c	MNDU3	FCER1A + FCER1G	NGFR	This study	FCER1A, GenBank NM_001387280.1; FCER1G, GenBank NM_004106.2
[CS2620] pCCLC-MND-Dectin2-T2A-NGFR	pCCL-c	MNDU3	CLEC6A	NGFR	This study	CLEC6A, GenBank NM_001007033.2
[CS2621] pCCLC-MND-Dectin2-P2A-FCER1G-T2A-NGFR	pCCL-c	MNDU3	CLEC6A + FCER1G	NGFR	This study	CLEC6A, GenBank NM_001007033.2; FCER1G, GenBank NM_004106.2
[CS2627] pCCLC-MND-mincle-T2A-NGFR	pCCL-c	MNDU3	CLEC4E	NGFR	This study	CLEC4E, GenBank NM_014358.4
[CS2628] pCCLC-MND-mincle-P2A-FCER1G-T2A-NGFR	pCCL-c	MNDU3	CLEC4E + FCER1G	NGFR	This study	CLEC4E, GenBank NM_014358.4; FCER1G, GenBank NM_004106.2
[CS1098] NFAT-ZsGreen-mPGK-PuroR	pHR	minCMV	6xNFAT-RE/minCMV	ZsGreen	David Baltimore, Caltech
[CS2513] AP-1_ZsGreen-puroR	pHR	minCMV	4xAP1-RE/minCMV	ZsGreen	This study	pSIRV-AP-1-mCherry (Addgene)
[CS2514] NFkB_ZsGreen-puroR	pHR	minCMV	5xNFkB-RE/minCMV	ZsGreen	This study	pSIRV-NF-kB-eCFP (Addgene)
[CS1162] pCCLc-MNDU3-ESO-1G4-LNGFR-WPRE	pCCL-c	MNDU3	1G4 TCR	NGFR	This study	TCR sequence from Cancer Res. 2014 Sep 15;74(18):5173-83. doi: 10.1158/0008-5472.CAN-14-0376. Epub 2014 Jul 18.
[CS1097] pCCLc-1073ESO	pCCL-c	MNDU3	HLA-A*02:01/NY-ESO-1(157-165) single chain trimer (SCT)	NA	This study.	SCT sequence from Michael Bethune/David Baltimore, Caltech
[CS1022] pCCL-c-MNDU3-Luc-IRES-eGFP	pCCL-c	MNDU3	Firefly luciferase	eGFP	This study	Firefly luciferase sequence from Dr. Donald Kohn, UCLA
[CS1099] pCCLc-MNDU3-mKate2xNLS-WPRE	pCCL-c	MNDU3	mKate with nuclear localization signal	NA	This study	Lanigan et al (Ref. 51)

### Sheet: sgRNA Sequences
Target	Gene	sgRNA target sequence (5′-3′)
B7-H6	NCR3LG1	GGGTGACCACCACCTCACAT
NKp30	NCR3	CTCATCTCGGAACCACGTGA
TCRα	TRAC	AGAGTCTCTCAGCTGGTACA

### Sheet: Antibodies
Target	Clone	Supplier	Application	Dilution
B7-H6	JAM1EW	eBioscience	Flow cytometry	1:100
Calreticulin	FMC 75	Abcam	Flow cytometry	1:100
CD16	3G8	BioLegend	Flow cytometry	1:20
CD20	2H7	BioLegend	Flow cytometry	1:20
CD3	UCHT1	BioLegend	Flow cytometry	1:20
CD32	FUN-2	BioLegend	Flow cytometry	1:20
CD39	A1	BioLegend	Flow cytometry	1:20
CD4	RPA-T4	BioLegend	Flow cytometry	1:20
CD45	HI30	BioLegend	Flow cytometry	1:20
CD56	HCD56	BioLegend	Flow cytometry	1:20
CD64	10.1	BioLegend	Flow cytometry	1:20
CD8	SK1	BioLegend	Flow cytometry	1:20
CD89	A59	Invitrogen	Flow cytometry	1:20
Dectin-1	15E2	BioLegend	Flow cytometry	1:20
Dectin-2	Q7-7B5	Invivogen	Flow cytometry	10 ug/ml
FcεRIα	AER-37	BioLegend	Flow cytometry	1:20
IFN-γ	4S.B3	BioLegend	Flow cytometry	1:20
LAG3	11C3C65	BioLegend	Flow cytometry	1:20
Mincle	2455C	R&D Systems	Flow cytometry	2.5 ug/ml
NGFR	ME20.4	BioLegend	Flow cytometry	1:200
NKp30	P30-15	BioLegend	Flow cytometry	1:20
NKp44	P44-8	BioLegend	Flow cytometry	1:20
NKp46	9E2	BioLegend	Flow cytometry	1:20
PD-1	EH12.2H7	BioLegend	Flow cytometry	1:20
TCR α/β	IP26	BioLegend	Flow cytometry	1:20
TIGIT	A15153G	BioLegend	Flow cytometry	1:20
TIM3	F38-2E2	BioLegend	Flow cytometry	1:20
TNF-α	MAb11	BioLegend	Flow cytometry	1:20
Mouse CD45	30-F11	BioLegend	Flow cytometry	1:100
B7-H6	E9B2L	Cell Signaling Technology	WB	1:1000
β-actin	13E5	Cell Signaling Technology	WB	1:1000
GAPDH	14C10	Cell Signaling Technology	WB	1:1000
